# Temperature response of wheat affects final height and the timing of stem elongation under field conditions

**DOI:** 10.1101/756700

**Authors:** Lukas Kronenberg, Steven Yates, Martin P. Boer, Norbert Kirchgessner, Achim Walter, Andreas Hund

**Affiliations:** Crop Science, Institute of Agricultural Sciences, ETH Zürich, 8092 Zurich, Switzerland; Molecular Plant Breeding, Institute of Agricultural Sciences, ETH Zürich, 8092 Zurich, Switzerland; Biometris, Wageningen University & Research, 6708 PB Wageningen, The Netherlands

**Keywords:** development, field phenotyping, GWAS, LIDAR, physiology, plant height, temperature response, wheat

## Abstract

In wheat, temperature affects the timing and intensity of stem elongation (SE). Genetic variation for this process is therefore important for adaptation. This study investigates the genetic response to temperature fluctuations during SE and its relationship to phenology and height. Canopy height of 315 wheat genotypes (GABI wheat panel) was scanned twice weekly in the field phenotyping platform (FIP) of ETH Zurich using a LIDAR. Temperature response was modelled using linear regressions between SE and mean temperature in each measurement interval. This led to a temperature–responsive (slope) and a temperature-irresponsive (intercept) component.

The temperature response was highly heritable (H^2^ = 0.81) and positively related to a later start and end of SE as well as final height. Genome-wide association mapping revealed three temperature-responsive and four temperature-irresponsive quantitative trait loci (QTL). Furthermore, putative candidate genes for temperature-response QTL were frequently related to the flowering pathway in *A. thaliana*, whereas temperature-irresponsive QTLs corresponded with growth and reduced height genes. In combination with *Rht* and *Ppd* alleles, these loci, together with the loci for the timing of SE accounted for 71% of the variability in height.

This demonstrates how high-throughput field phenotyping combined with environmental covariates can contribute to a smarter selection of climate-resilient crops.

**Highlight:** We measured ambient temperature response of stem elongation in wheat grown under field conditions. The results indicate that temperature response is highly heritable and linked to the flowering pathway.
