## Supplementary Tables S4-S7 for "Temperature response of wheat affects final height and the timing of stem elongation under field conditions"

### Sheet: Info
Supplementary Data
Temperature response of wheat affects final height and the timing of stem elongation under field conditions
Lukas Kronenberga, Steven Yatesb, Martin P. Boerc, Norbert Kirchgessnera, Achim Waltera, Andreas Hunda
a Crop Science, Institute of Agricultural Sciences , ETH Zürich, 8092 Zurich, Switzerland
b Molecular Plant Breeding, Institute of Agricultural Sciences , ETH Zürich, 8092 Zurich, Switzerland
c Biometris, Wageningen University & Research, 6708 PB Wageningen, The Netherlands
Table S4: Selected putative candidate genes for headingGDD from the IWGSC reference genome annotation.
Table S5: Selected putative candidate genes for GDD95 from the IWGSC reference genome annotation.
Table S6: Selected putative candidate genes for GDD15 from the IWGSC reference genome annotation.
Table S7: 3-year BUEs of the investigated traits FH, headingGDD, GDD15, GDD95, GDDSE, timeSE, slpSER~T, intSER~T.

### Sheet: Table_S4
# Table S4: Selected putative candidate genes for heading_GDD from the IWGSC reference genome annotation
Chr	SNP	Position	r.start	r.end	Gene	description	distance
chr2B	RAC875_c12766_461	47430682	48180070	48180583	TraesCS2B01G086400	Response regulator	-749388
			48215404	48215917	TraesCS2B01G086500	Response regulator	-784722
			48303957	48304124	TraesCS2B01G086600	Two-component response regulator	-873275
			49116123	49116626	TraesCS2B01G087000	response regulator 1	-1685441
			49285696	49286449	TraesCS2B01G087100	Response regulator	-1855014
			50386689	50387681	TraesCS2B01G089200	Protein FAR1-RELATED SEQUENCE 5	-2956007
chr3A	Kukri_rep_c106620_208	714300397	711576406	711577029	TraesCS3A01G480800	Protein FAR1-RELATED SEQUENCE 5	2723991
			718370830	718372096	TraesCS3A01G491000	GPI-anchored lorelei-like protein	-4070433
			718374898	718375889	TraesCS3A01G491100	GPI-anchored lorelei-like protein, putative	-4074501
chr3B	BS00022611_51	659787924	661197312	661200981	TraesCS3B01G423600	Two-component response regulator	-1409388
			657790714	657792239	TraesCS3B01G420800	Protein FAR1-RELATED SEQUENCE 5	1997210
			662478275	662479828	TraesCS3B01G424500	DELLA protein	-2690351
			662526401	662527960	TraesCS3B01G424600	DELLA protein	-2738477
			651372860	651375181	TraesCS3B01G414600	Two-component response regulator ORR21	8415064
chr4B	IAAV7221	2036611	557363	559292	TraesCS4B01G000600	Protein UPSTREAM OF FLC	1479248
			10557304	10563773	TraesCS4B01G014600	Protein FAR1-RELATED SEQUENCE 5	-8520693
chr5A	BS00000365_51	538000573	536261634	536265864	TraesCS5A01G325600	Protein XAP5 CIRCADIAN TIMEKEEPER	1738939
			535755212	535755983	TraesCS5A01G325000	Protein FAR1-RELATED SEQUENCE 3	2245361
			535748367	535758530	TraesCS5A01G324900	Protein FAR1-RELATED SEQUENCE 3	2252206
			535746120	535746891	TraesCS5A01G324800	Protein FAR1-RELATED SEQUENCE 3	2254453
			533291207	533295087	TraesCS5A01G320300	Pseudo response regulator	4709366
			533071664	533073141	TraesCS5A01G319900	Protein STAY-GREEN, chloroplastic	4928909
			545058736	545059411	TraesCS5A01G336000	CONSTANS-like zinc finger protein	-7058163
			545073760	545074317	TraesCS5A01G336100	CONSTANS-like zinc finger protein	-7073187
			545075657	545076147	TraesCS5A01G336200	CONSTANS-like zinc finger protein	-7075084
			529436861	529439133	TraesCS5A01G319000	Protein MEI2-like 1	8563712
			546790076	546793579	TraesCS5A01G339800	Transducin/WD40 repeat-like superfamily protein	-8789503
chr5A	IACX2540	619684943	617358284	617361418	TraesCS5A01G434500	Protein FRIGIDA	2326659
			611011646	611017106	TraesCS5A01G425400	Protein FAR1-RELATED SEQUENCE 5	8673297
chr5B	Excalibur_c74858_243	13190663	7541069	7544050	TraesCS5B01G006400	BEL1-like homeodomain protein 6	5649594
			19790435	19792559	TraesCS5B01G020300	Protein FLOWERING LOCUS T	-6599772
chr7D	Excalibur_c46904_84	5198912	7072771	7075075	TraesCS7D01G016100	PPPDE putative thiol peptidase family protein	-1873859
			2036488	2038864	TraesCS7D01G003500	Zinc finger constans-like protein	3162424
			8478399	8480778	TraesCS7D01G019800	Homeobox BEL1-like protein	-3279487

### Sheet: Table_S5
# Table S5: Selected putative candidate genes for GDD95 from the IWGSC reference genome annotation
Chr	SNP	Position	r.start	r.end	Gene	description	distance
chr5A	Excalibur_c49597_579	521934666	524312229	524329470	TraesCS5A01G313400	Protein HAPLESS 2	-2377563
		521934666	524390514	524400808	TraesCS5A01G313600	Protein HAPLESS 2	-2455848
		521934666	529436861	529439133	TraesCS5A01G319000	Protein MEI2-like 1	-7502195
chr5B	Excalibur_c74858_243	13190663	7541069	7544050	TraesCS5B01G006400	BEL1-like homeodomain protein 6	5649594
		13190663	19790435	19792559	TraesCS5B01G020300	Protein FLOWERING LOCUS T	-6599772
chr5B	Tdurum_contig44115_561	669897388	664376058	664380095	TraesCS5B01G497300	Topless-related 1-like protein	5521330
chr7B	RAC875_c38693_319	740056880	741559012	741559737	TraesCS7B01G484100	AGAMOUS-like MADS-box protein	-1502132
		740056880	741587578	741588303	TraesCS7B01G484500	AGAMOUS-like MADS-box protein	-1530698
		740056880	742102721	742103425	TraesCS7B01G485400	AGAMOUS-like MADS-box protein	-2045841
		740056880	736134956	736142494	TraesCS7B01G481600	Topless-related protein 2	3921924
		740056880	731959090	731962236	TraesCS7B01G475600	Aspartic proteinase Asp1	8097790

### Sheet: Table_S6
# Table S6: Selected putative candidate genes for GDD15 from the IWGSC reference genome annotation
Chr	SNP	Position	r.start	r.end	Gene	description	distance
chr1D	wsnp_Ex_c12447_19847242	416456386	417366373	417367571	TraesCS1D01G325000	CLAVATA3/ESR (CLE)-related 25-like protein	-909987
			413792299	413794112	TraesCS1D01G319900	Protein FAR1-RELATED SEQUENCE 3	2664087
			424991588	424992356	TraesCS1D01G334900	Clavata3/ESR (CLE) gene family member	-8535202
chr2A	Tdurum_contig47508_250	754339235	750744527	750745555	TraesCS2A01G536900	Flowering Locus T-like protein, putative	3594708
			750616969	750618584	TraesCS2A01G536700	Flowering Locus T-like protein, putative	3722266
			750581004	750582032	TraesCS2A01G536600	Flowering Locus T-like protein, putative	3758231
			758102601	758103247	TraesCS2A01G551100	Response regulator	-3763366
chr3A	Kukri_c55381_67	648868234	655205152	655207668	TraesCS3A01G411100	Protein FAR1-RELATED SEQUENCE 5	-6336918
			656719232	656722701	TraesCS3A01G413400	Terminal EAR1-like 1	-7850998
			640497823	640499259	TraesCS3A01G392600	DELLA protein	8370411
			640391352	640392905	TraesCS3A01G392500	DELLA protein	8476882
			640363343	640364902	TraesCS3A01G392400	DELLA protein	8504891
chr5B	Excalibur_c74858_243	13190663	7541069	7544050	TraesCS5B01G006400	BEL1-like homeodomain protein 6	5649594
			19790435	19792559	TraesCS5B01G020300	Protein FLOWERING LOCUS T	-6599772

### Sheet: Table_S7
# Table S7: 3-year BLUEs of the investigated traits FH (m) , heading_GDD (°Cd), GDD15 (°Cd), GDD95 (°Cd), GDDSE (°Cd), timeSE (d), slpSER~T (m °C^-1 d^-1), intSER~T (m d^-1)
Gen_ID	Genotype	keys.GABI	FH	heading_GDD	GDD15	GDD95	GDDSE	timeSE	slp_SER_T	int_SER_T
1	CH CLARO	NA	0.848134	1333.31	674.808	1418.69	743.863	62.8761	0.000737035	0.0094502
2	TAMARO	GW0197	0.977203	1364.76	745.297	1468.63	723.33	58.6667	0.00149315	0.00854664
3	LUDWIG	GW0050	1.10012	1338.72	798.933	1459.62	660.683	52.8333	0.00139104	0.0114176
4	TANELIN	NA	0.793791	NA	746.391	1417.8	671.405	55.5	0.000635073	0.0100434
5	LEVIS	GW0162	0.842635	1361.41	738.158	1441.72	703.559	57.5	0.0010198	0.00852045
6	ARINA	GW0338	1.11114	1373.83	788.153	1475.16	687.002	55.1667	0.0016301	0.010556
7	APACHE	GW0256	0.788276	1323.86	746.573	1411.49	664.918	55.3333	0.000732773	0.00958165
8	MAGNO	NA	0.821394	1328.5	754.12	1403.81	649.693	54.1667	0.000747314	0.00987313
9	FORNO	NA	0.947659	1356.04	763.755	1454.84	691.088	56.1667	0.000926942	0.0104851
10	CHAUMONT	NA	0.991551	1294.06	752.935	1393.41	640.48	53.8333	0.00134531	0.0105129
11	CAMBRENA	NA	0.889487	1386.31	791.059	1479.87	688.815	55.1667	0.00116918	0.00942504
12	JAZZI	NA	0.861627	1280.61	729.299	1406.91	677.612	56.3333	0.000808967	0.00955605
13	CAPHORN	GW0131	0.767625	1336.12	732.24	1383.47	651.227	55.1667	0.000601348	0.00952794
14	MULAN	GW0062	0.932255	1372.52	773.546	1438.93	665.381	54.3333	0.0012801	0.00916917
15	GALAXIE	NA	0.807368	1305.67	737.849	1392.38	654.529	54.8333	0.000920864	0.00945896
16	ORZIVAL	NA	0.864072	1339.67	779.185	1463.06	683.876	55.1667	0.00112562	0.00883864
17	TITLIS	GW0199	0.946744	1377.32	765.199	1452.11	686.913	56	0.00133546	0.0091861
18	VANILNOIR	NA	0.901958	1361.51	755.163	1475.16	719.993	57.8333	0.00131798	0.00857524
19	CH COMBIN	NA	0.788168	1328.73	683.156	1415.39	732.234	65.6667	0.000812423	0.0086569
20	PROBUS	NA	1.25518	1413.33	780.428	1483.1	702.673	56.5	0.00216632	0.00952739
21	PAPAGENO	NA	0.992015	1362.6	791.688	1473.94	682.251	54.8333	0.00132387	0.0100269
22	LORENZO	NA	0.879032	1342.65	724.851	1371.04	646.192	55	0.000879398	0.00982494
23	HANSWIN	NA	0.878273	1328.98	720.398	1420.87	700.476	58	0.000967074	0.00961032
24	ZENITH	NA	1.03192	1415.3	834.6	1485.34	650.74	51.5	0.00177276	0.00872944
25	CH CAMEDO	NA	0.842226	1364.88	726.293	1465.53	739.239	60.1667	0.000908593	0.00879065
26	ZINAL	NA	0.851865	1330.81	719.337	1398.78	679.445	56.8333	0.000882973	0.00970139
27	SIMANO	NA	0.889102	1321.24	701.147	1397.39	696.242	59	0.00102631	0.00932503
28	FOREL	NA	0.926744	1335.57	707.233	1423.52	716.29	59.6667	0.00093539	0.00995177
29	SURETTA	NA	0.834469	1325.51	688.023	1363.14	674.589	57.9376	0.000780872	0.0092004
30	RUNAL	GW0189	0.898859	1359.69	672.452	1429.44	756.991	64	0.000998108	0.00892445
31	ACTROS	GW0001	0.856566	1416.48	761.734	1463.99	702.252	56.6667	0.00113515	0.00832675
33	AKTEUR	GW0003	0.981196	1430.38	766.607	1533.99	767.379	60.3333	0.0011654	0.00881401
36	ANTHUS	GW0006	0.877619	1409.06	779.434	1479.87	700.44	56.1667	0.00118625	0.00845661
39	ATLANTIS	GW0009	0.970243	1395.09	812.578	1488.1	675.52	52.8333	0.00145271	0.00865893
40	BATIS	GW0010	1.01059	1382.33	773.146	1463.69	690.547	55.8333	0.00135504	0.00947478
41	BISCAY	GW0011	0.801545	1425.94	806.247	1470.14	663.896	53	0.00112341	0.00833737
42	BOOMER	GW0012	0.84794	1393.42	783.518	1431.66	648.142	53.1667	0.000890315	0.0100588
43	BORNEO	GW0013	0.960484	1389.04	809.256	1469.85	660.595	52.5	0.00138311	0.00910587
44	BRILLIANT	GW0014	0.867176	1375.35	757.254	1458.68	701.427	57	0.000946376	0.00949539
45	BUSSARD	GW0015	1.05919	1416.81	792.268	1488.77	696.503	55.6667	0.00155119	0.00955654
46	BUTEO	GW0016	0.968011	1374.63	797.963	1453.04	655.082	53.1667	0.00118728	0.0102177
48	CAPNOR	GW0018	0.785664	1356.66	769.205	1451.23	682.024	55.3333	0.000752991	0.00931851
49	CARENIUS	GW0020	0.817024	1410.76	816.06	1447.82	631.764	50.1667	0.00107129	0.00904481
50	CARDOS	GW0019	0.877176	1371.09	749.406	1476.19	726.781	58.5	0.00124503	0.00819145
51	CERTO	GW0022	0.875463	1403.59	757.408	1480.43	723.027	58	0.00123454	0.00824588
52	CENTRUM	GW0021	0.994312	1406	807.875	1482.68	674.809	53.3333	0.001522	0.00875035
53	COMPLIMENT	GW0024	0.901759	1405.28	771.878	1488.25	716.373	57.3333	0.00127283	0.00873636
54	CETUS	GW0023	0.85014	1393.48	725.684	1482.53	756.848	61.3333	0.0012033	0.00722482
55	CUBUS	GW0026	0.872784	1382.94	761.242	1471.69	710.448	57.3333	0.000987772	0.00922724
56	CONTRA	GW0025	0.939928	1380.89	755.013	1475.38	720.365	57.8333	0.00112906	0.0099942
57	DISCUS	GW0028	0.942739	1409.22	810.891	1500.2	689.31	54.1667	0.00152988	0.00790169
58	DEKAN	GW0027	0.887653	1378.75	773.198	1476.19	702.989	56.5	0.00111838	0.00918446
60	DRIFTER	GW0029	0.978381	1417.13	791.679	1472.61	680.935	54.6667	0.00158192	0.00881791
61	ENORM	GW0032	0.908829	1349.46	714.99	1471.69	756.7	61.6667	0.00106822	0.00904593
62	ELLVIS	GW0031	0.916005	1413	808.414	1458.46	650.043	51.6667	0.00125707	0.0091284
63	FEDOR	GW0034	0.819312	1412.64	776.781	1478.88	702.098	56.1667	0.00105936	0.00830874
64	ESKET	GW0033	0.876168	1423.72	771.429	1474.85	703.42	56.5	0.00108936	0.00843976
65	FLAIR	GW0035	1.00869	1377.49	828.072	1475.38	647.306	51.1667	0.00134901	0.0109133
66	FORMAT	GW0036	0.890406	1428.89	798.717	1452	653.286	52.6667	0.00125461	0.00833155
67	GREIF	GW0037	0.910915	1382.35	792.907	1479.87	686.968	55.1667	0.00143815	0.00810962
68	HALDOR	GW0038	0.943638	1393.29	772.692	1472.51	699.816	56.5	0.00110864	0.00972174
69	HERMANN	GW0039	0.903739	1399.27	791.93	1474.7	682.772	54.1667	0.00124089	0.00846724
70	HEROLDO	GW0040	0.869425	1431.49	803.837	1522.91	719.077	54.8333	0.00108867	0.00817748
71	IMPRESSION	GW0041	0.92976	1385.55	796.881	1454.31	657.427	52.5	0.00124485	0.00939992
72	INSPIRATION	GW0042	0.864652	1415.38	807.848	1459.39	651.546	51	0.00106212	0.00937755
73	JAFET	GW0380	0.771047	1421.42	789.698	1482.49	692.791	55.1667	0.00108124	0.00715346
75	JENGA	GW0043	0.853572	1404.14	771.88	1451.62	679.737	55.1667	0.00111436	0.00880741
76	KOCH	GW0044	0.866649	1395.89	795.15	1475.56	680.414	54.5	0.00109101	0.00929472
79	LEIFFER	GW0047	0.917559	1385.17	741.229	1471.25	730.016	59	0.00106795	0.00957881
81	LUCIUS	GW0049	0.960083	1419.87	849.422	1466.69	617.273	46.8333	0.00169999	0.00838855
82	MAGISTER	GW0051	1.04427	1396.03	794.3	1454.77	660.469	53.5	0.00145237	0.0103955
83	MAGNUS	GW0052	0.997222	1386.64	792.348	1470.14	677.796	54.5	0.00148888	0.00953062
84	MANAGER	GW0053	0.923104	1406.79	799.916	1395.27	595.354	47.8333	0.000968878	0.0113644
85	MANDUB	GW0054	0.821094	1449.19	860.208	1524.32	664.113	50	0.00117496	0.0079096
88	METEOR	GW0057	0.880443	1409.1	822.532	1482.35	659.823	50.3333	0.00122104	0.0086019
89	MEUNIER	GW0058	0.838809	1372.07	739.189	1435.91	696.724	57.1667	0.000872822	0.00921044
90	MILVUS	GW0059	0.796227	1380.47	773.697	1479.87	706.177	56.6667	0.00118351	0.00757624
91	MIRAGE	GW0060	0.861452	1415.28	736.419	1438.78	702.365	58.1667	0.000921487	0.00902974
92	MONOPOL	GW0061	1.02414	1397.08	729.476	1495.76	766.285	61.5	0.00124667	0.00945816
93	NATURASTAR	GW0064	1.05364	1403.63	769.133	1476.19	707.054	56.8333	0.00153556	0.009671
94	OLIVIN	GW0065	0.976523	1437.4	836.7	1474.85	638.154	49.3333	0.0013094	0.00952044
96	PAMIER	GW0383	0.846108	1380.04	767.207	1457.05	689.847	55.8333	0.00119888	0.00865786
97	PAROLI	GW0067	0.8788	1395.62	788.089	1445.35	657.256	52.6667	0.00110031	0.00913018
98	PETRUS	GW0068	1.07117	1400.55	777.67	1479.87	702.204	56.5	0.0015413	0.00965257
100	POTENZIAL	GW0070	0.865236	1382.86	766.974	1471.69	704.716	56.6667	0.00116812	0.0083389
101	PRIVILEG	GW0071	0.988094	1394.98	798.756	1488.76	690.005	55.1667	0.00136773	0.00909597
102	PROFILUS	GW0381	0.848949	1377.24	745.308	1431.88	686.576	56.6667	0.0008881	0.00934251
103	QUEBON	GW0072	0.867395	1353.41	753.717	1416.47	662.754	55	0.0008612	0.00993974
104	RETRO	GW0073	0.916232	1402.18	805.926	1485.19	679.262	54.1667	0.00116307	0.0097893
106	ROMANUS	GW0075	1.02236	1390.67	810.174	1468.93	658.753	52.6667	0.00154635	0.00966504
107	SCHAMANE	GW0076	0.935803	1379.05	752.212	1465.24	713.027	57.6667	0.00108561	0.00994613
108	SKAGEN	GW0077	0.916194	1434.73	792.876	1484.77	691.899	55.5	0.00129492	0.00820175
109	SKALMEJE	GW0078	0.884124	1410.92	787.426	1517.53	730.102	57.3333	0.00117084	0.00802829
110	SKATER	GW0079	0.957437	1377.82	783.692	1457.68	673.988	54.5	0.00118053	0.0100666
111	SOBI	GW0080	0.929223	1371.17	751.696	1427.99	676.298	55.6667	0.00110864	0.00985259
112	SOKRATES	GW0081	0.968283	1379.42	769.981	1475.38	705.397	56.6667	0.00141074	0.00904671
113	SOLITÄR	GW0082	1.02911	1435.07	807.331	1477.63	670.298	53.6667	0.00149414	0.00926168
114	SOPHYTRA	GW0385	0.864784	1413.46	726.417	1451.62	725.199	60.3333	0.00100338	0.00847549
115	STRIKER	GW0083	0.878781	1413.04	746.433	1460.3	713.865	57.8333	0.000950758	0.00960665
116	SW TOPPER	GW0084	0.86386	1388.71	774.599	1424.41	649.814	53.6667	0.000963329	0.00975726
117	TABASCO	GW0382	0.813168	1430.31	793.766	1474.29	680.527	54	0.00112153	0.00780123
118	TAMBOR	GW0085	0.968008	1406.11	801.982	1494.71	692.732	55.3333	0.00126129	0.00948788
121	TORAS	GW0088	0.901392	1396.41	810.409	1485.44	675.033	54	0.00118741	0.0096856
122	TORONTO	GW0089	0.732894	1348.45	701.106	1383.3	682.198	59.1667	0.000547816	0.00882959
123	TRANSIT	GW0090	0.941909	1381.38	802.279	1432.22	629.936	51.6667	0.00124863	0.00991669
124	TUAREG	GW0091	0.87434	1413.22	753.206	1480.95	727.739	58.3333	0.00123018	0.00797321
125	TUKAN	GW0092	0.824817	1351.79	775.217	1464.15	688.937	55.5	0.00105763	0.00866731
126	TULSA	GW0093	0.746104	1410.52	765.972	1486.69	720.721	57.8333	0.000820938	0.00781838
128	WINNETOU	GW0095	0.882212	1427.38	740.575	1480.06	739.486	59.5	0.000877505	0.00969297
129	ZENTOS	GW0096	1.10664	1419.38	834.256	1510.89	676.638	51.6667	0.00160267	0.0101647
130	ZOBEL	GW0097	0.89035	1425.67	750.284	1482.53	732.247	58.8333	0.00106744	0.00901278
131	CLIFF	GW0098	0.81407	1410.03	731.692	1438.39	706.7	58.1667	0.000974399	0.00858964
133	FLORETT	GW0100	0.825496	1336.11	745.809	1479.87	734.065	59.3333	0.00106659	0.00792601
134	HISTORY	GW0101	0.994237	1411.21	798.106	1517.3	719.199	56.3333	0.00141294	0.00881052
135	LINDOS	GW0102	0.981407	1385.05	812.788	1479.87	667.086	53	0.00159212	0.00897365
136	JULIUS	GW0103	0.927271	1414.61	811.159	1488.62	677.46	52.6667	0.00122182	0.00880923
137	TIGER	GW0104	1.11948	1368.6	740.133	1435.47	695.338	57.1667	0.00119128	0.0120426
138	EXOTIC	GW0105	0.780548	1274.65	737.506	1399.6	662.099	55.3333	0.000795293	0.00869203
140	LOCH 3754 ADLON	GW0107	0.894165	1419.04	770.288	1466.23	695.946	56	0.0011104	0.00881528
141	ACIENDA	GW0109	0.70234	1289.92	719.381	1339.98	620.602	53.5	0.000594785	0.0087179
142	AGUILA	GW0110	0.762785	1289.58	689.935	1397.94	708.006	61.1667	0.000633725	0.00886479
144	ALLISTER	GW0113	0.808761	1323.11	768.514	1431.69	663.175	54.5	0.000787048	0.00952504
145	ARACK	GW0114	0.800789	1320.36	701.916	1422.05	720.134	60	0.000726319	0.00918814
146	AROBASE	GW0115	0.754433	1318.54	717.756	1388.39	670.638	57.5	0.000551444	0.00945381
148	ATTLASS	GW0117	0.951508	1383.38	818.534	1470.14	651.609	50.6667	0.00129908	0.00970644
149	AUBUSSON	GW0118	0.77692	1291.46	678.314	1351.05	672.738	58.6667	0.000592369	0.00961709
150	AUTAN	GW0119	0.734945	1320.2	729.831	1395.42	665.585	55.8333	0.000737947	0.00858039
151	AVANTAGE	GW0120	0.934007	1369.07	777.683	1431.39	653.705	53.6667	0.00108928	0.0103936
152	AZIMUT	GW0121	0.774062	1291.29	747.981	1400.98	652.998	54.3333	0.000707018	0.00871205
153	AZZURO	GW0122	0.835632	1353.38	743.015	1415.37	672.352	55.8333	0.000886663	0.00944209
154	BAGATELLE 007	GW0123	1.03401	1363.08	782.806	1441.58	658.778	53.8333	0.00139728	0.0104776
155	BALANCE	GW0124	0.777138	1381.31	807.974	1477.63	669.652	52.5	0.00107597	0.00824875
156	BALTIMOR	GW0125	0.773547	1392.55	733.74	1468	734.263	59.8333	0.00104145	0.00730919
157	BASTIDE	GW0126	0.773449	1334.72	700.775	1373.5	672.727	57.8333	0.000666537	0.00966919
159	BRANDO	GW0128	0.7748	1410.24	797.756	1417.18	619.422	51	0.000929892	0.00895324
160	CALISTO	GW0129	0.776142	1335.18	749.432	1402.17	652.738	54.5	0.000758642	0.00921136
161	CAMPERO	GW0130	0.784238	1335.93	708.62	1394.43	685.806	58.3333	0.000668461	0.00917988
162	CARIBOU	GW0132	0.797569	1377.13	706.534	1388.49	681.955	59	0.000588174	0.0098591
163	CATALAN	GW0133	0.778801	1295.07	732.903	1389.55	656.642	55.3333	0.000880082	0.00886425
164	CEZANNE	GW0134	0.878705	1284.14	719.7	1399.91	680.214	57.1667	0.000846181	0.0101111
166	CHARGER	GW0136	0.737348	1371.53	749.829	1387.46	637.63	53.8333	0.000738742	0.00853099
167	CRAKLIN	GW0137	0.861901	1279.29	733.088	1393.4	660.316	55.5	0.000776245	0.0099596
168	DINOSOR	GW0138	0.74739	1361.01	711.133	1420.63	709.5	60.5	0.000870915	0.00769301
170	EPIDOC	GW0141	0.805334	1334.74	693.54	1377.34	683.799	59.5	0.000664772	0.009386
171	EQUILIBRE	GW0142	0.82051	1338.27	715.268	1400.84	685.57	58.3333	0.000728183	0.00939371
172	EQUINOX	GW0143	0.741758	1411.15	730.933	1461	730.069	59.5	0.00089048	0.00708588
175	FOLIO	GW0146	0.809329	1349.13	779.247	1463.6	684.349	55	0.00107536	0.00771787
176	FORBAN	GW0147	0.783977	1369.7	746.789	1444.41	697.618	56.8333	0.00105429	0.00793087
177	GARCIA	GW0148	0.776674	1281.04	682.584	1381.09	698.501	59.6667	0.000734306	0.00852477
179	GRISBY	GW0150	0.815064	1428.68	805.893	1414.29	608.393	49	0.000953296	0.00890626
180	HAMAC	GW0151	0.749537	1335.03	761.498	1432.98	671.484	55.1667	0.000844786	0.00835922
181	HAUSSMANN	GW0152	0.827119	1393.54	748.485	1444.81	696.322	57	0.000964272	0.00877875
183	INCISIF	GW0155	0.799277	1385.68	773.426	1428.85	655.424	53.8333	0.000815192	0.00926532
184	INOUI	GW0156	0.750271	1316.32	713.234	1365.64	652.41	56.5	0.000636846	0.00938104
185	RICHEPAIN	GW0186	0.762585	1327.89	667.415	1415.3	747.884	71.5	0.000525608	0.00908173
187	INSTINCT	GW0157	0.776263	1327.31	746.382	1425.09	678.712	56.5	0.000768621	0.00888781
188	INTACT	GW0158	0.809435	1370.61	758.115	1454.87	696.758	56.6667	0.000869527	0.00893412
189	INTENSE	GW0159	0.820076	1362.75	761.326	1467.28	705.957	57	0.00100599	0.00891153
190	ISENGRAIN	GW0160	0.798995	1310.15	737.059	1343.51	606.452	52	0.000669875	0.0104316
191	KLEBER	GW0161	0.800742	1418.65	782.284	1447.53	665.245	53	0.000879793	0.00880228
192	LONA	GW0163	0.990224	1296.07	760.904	1402.4	641.498	53.5	0.00142677	0.00929972
193	MACRO	GW0164	0.796271	1377.88	784.785	1457.1	672.312	54.5	0.000863286	0.00869902
194	MARCHEVAL	GW0165	0.769719	1345.17	743.654	1421.71	678.058	56	0.000757584	0.00901823
195	MAXYL	GW0166	0.797058	1418.33	783.526	1463.8	680.269	54.8333	0.00117282	0.00778996
196	MENDEL	GW0167	0.750089	1324.09	709.103	1352.39	643.287	55.3333	0.00064497	0.00919462
197	MERCATO	GW0168	0.763783	1317.41	723.729	1403.8	680.07	56.6667	0.000555491	0.00955869
198	NIRVANA	GW0169	0.755429	1324.63	743.826	1414.7	670.875	55.6667	0.000800935	0.00855927
200	OCTET	GW0171	0.824493	1288.92	750.108	1410.56	660.449	54.8333	0.000815768	0.00920441
201	ORDEAL	GW0172	0.793776	1406.2	793.164	1451.08	657.918	53.3333	0.00099752	0.00854545
202	ORNICAR	GW0173	0.793978	1328.09	750.274	1426.91	676.635	55.6667	0.000860821	0.00881276
205	PALADAIN	GW0176	0.778669	1368.08	773.523	1441.58	668.061	54.5	0.000910454	0.00846219
206	PARADOR	GW0178	0.833936	1391.14	851.539	1471.47	619.929	47.6667	0.00113554	0.00940972
208	PR 22 R 28	GW0180	0.809262	1361.5	757.054	1440.29	683.236	56	0.00105608	0.00824044
209	PR22R20	GW0181	0.757854	1397.3	809.1	1444.84	635.738	50.3333	0.000912024	0.00855393
210	PULSAR	GW0182	0.786199	1365.67	747.019	1435.24	688.221	56.5	0.000934726	0.00860515
211	PYTAGOR	GW0183	0.784632	1353.89	719.764	1424.71	704.942	58.5	0.000768887	0.00827252
212	QUATUOR	GW0184	0.709611	1307.55	683.993	1299.05	615.052	55	0.000649594	0.00842949
213	RAISON	GW0185	0.804259	1399.07	755.169	1417.18	662.008	54.8333	0.000853423	0.00926534
214	ROYSSAC	GW0188	0.774829	1299.41	695.957	1388.5	692.542	59	0.000574251	0.00954206
215	SAMURAI	GW0190	0.827452	1417.65	742.86	1408.01	665.147	55.5	0.000705907	0.0102253
216	SANKARA	GW0191	0.784145	1349.8	755.507	1413.19	657.68	54.3333	0.000838479	0.00893215
218	SEMAFOR	GW0193	0.769436	1325.41	720.233	1403.5	683.271	57	0.000597052	0.00934436
219	SEYRAC	GW0194	0.81257	1425.09	782.306	1458.68	676.374	54.8333	0.00111153	0.00784489
220	SISLEY	GW0195	0.840186	1303.82	691.306	1407.59	716.286	60.8333	0.000801154	0.00903058
223	TOISONDOR	GW0200	0.693664	1370.4	761.194	1399.45	638.257	53.1667	0.000771199	0.0080825
224	TROCADERO	GW0201	0.832429	1270.67	705.254	1387.32	682.07	57.5	0.000872199	0.00903603
225	VERSAILLES	GW0202	0.814584	1403.42	754.778	1440.15	685.369	56	0.000921376	0.00869777
226	CCB INGÉNIO	GW0203	0.824452	1268.45	714.855	1369.6	654.745	55.6667	0.000750095	0.00994144
227	INÉDIT	GW0204	0.78405	1341.8	762.17	1425.9	663.729	54.6667	0.000898365	0.0086575
228	CCB PRÉFÉRENCE	GW0205	0.785651	1317.53	732.651	1410.27	677.619	56.5	0.000822608	0.00900031
229	INTÉRÊT	GW0206	0.857965	1379.4	740.717	1446.02	705.305	57.6667	0.000759031	0.0101731
230	EXPERT	GW0207	0.824505	1376.51	732.764	1460.46	727.699	59.5	0.000924686	0.00799294
231	BUENO	GW0208	0.754056	1297.44	720.587	1390.68	670.09	56.5	0.000723162	0.0088563
232	H05581A	GW0209	0.857072	1327.51	732.738	1426.22	693.483	58.1667	0.000936453	0.00964098
233	H04438	GW0210	0.740756	1348.94	719.963	1387.32	667.354	57.3333	0.000670835	0.00898951
235	H03309	GW0212	0.80058	1284.12	733.905	1418.06	684.16	56.5	0.000793428	0.00889785
236	INNOV	GW0213	0.71562	1311.25	758.187	1392.05	633.863	52.8333	0.000794121	0.00845284
237	ORATORIO	GW0214	0.793168	1310.35	752.92	1411.49	658.571	54.5	0.000783392	0.00935748
238	RECITAL	GW0215	0.789494	1239.99	735.003	1365.02	630.018	53.6667	0.000879976	0.00961592
239	PR22R58	GW0216	0.759504	1281.95	703.601	1394.36	690.755	58.3333	0.000633073	0.00902063
240	ASTRADO	GW0246	1.12852	1356.21	796.141	1446.61	650.465	53	0.00163645	0.0106564
242	BERMUDE	GW0218	0.797358	1363.25	767.129	1456.17	689.038	55.1667	0.000839557	0.00847272
243	EUCLIDE	GW0219	0.800586	1304.56	743.285	1381.69	638.404	53.8333	0.000767104	0.0098948
244	ALDRIC	GW0220	0.842953	1321.68	694.084	1355.51	661.431	57.3333	0.000594958	0.010635
245	ALTIGO	GW0221	0.836446	1316.3	705.459	1410.16	704.699	59.3333	0.00081589	0.00913628
248	IRIDIUM	GW0224	0.832987	1390.75	737.709	1426.15	688.442	57.5	0.000749785	0.00923623
249	AUDI	GW0225	0.841709	1424.71	828.625	1479.06	650.439	51.1667	0.00105035	0.00889981
251	BILL	GW0228	0.892207	1397.22	824.232	1467.38	643.149	51	0.00124806	0.00893896
252	CASSIOPEIA	GW0229	0.751085	1424.02	763.827	1449.59	685.767	55.8333	0.000796989	0.00857306
253	CONTUR	GW0230	0.89933	1436.66	797.567	1474.76	677.19	53	0.001208	0.00920488
254	FASTNET	GW0231	0.760503	1430.26	760.449	1456.59	696.14	56.8333	0.000888681	0.0078533
256	HEREFORD	GW0233	0.843999	1415.51	768.131	1495.82	727.688	58.3333	0.00111616	0.00761351
258	PORTLAND	GW0235	0.825117	1406.65	806.779	1438.46	631.684	50.8333	0.000993409	0.00927341
259	SENAT	GW0236	0.755328	1426.92	802.348	1422.45	620.105	50.6667	0.000908043	0.00865803
260	SMUGGLER	GW0237	0.829491	1415.22	775.528	1440.61	665.08	54.1667	0.000980868	0.00848897
262	SYMBOL	GW0239	0.870915	1422.06	801.527	1472.8	671.274	53	0.00119416	0.0081928
263	TORKIL	GW0240	0.817877	1429.78	822.142	1454.84	632.701	49.5	0.00116172	0.00837324
264	TRINTELLA	GW0241	0.822325	1431.23	738.894	1502.29	763.399	61.5	0.000838354	0.00812104
266	ZANATAN	GW0243	0.765774	1414.35	836.617	1452.91	616.288	48.1667	0.00107469	0.00836742
267	ACHAT	GW0244	1.01287	1412.13	824.173	1486.56	662.39	51.6667	0.00143103	0.00995457
269	CAPO	GW0247	1.16571	1338.16	787.55	1432.34	644.795	52.8333	0.00173274	0.0112624
270	ELEMENT	GW0248	1.06093	1305	755.922	1418.1	662.18	55	0.00131614	0.0106758
271	ERIWAN	GW0249	1.18682	1337.91	791.149	1460.3	669.149	54.1667	0.00202892	0.00960787
272	EUROJET	GW0250	1.07137	1394.76	804.071	1461.22	657.151	53	0.00160852	0.0101819
273	FRIDOLIN	GW0251	1.11555	1331.08	747.472	1435.44	687.967	56.6667	0.00157923	0.0105516
274	GLOBUS	GW0252	0.893093	1391.51	764.877	1469.85	704.975	56.6667	0.00119027	0.00869062
275	RAINER	GW0253	0.976115	1345.42	743.096	1448.52	705.427	57.6667	0.00105745	0.0100406
276	VITUS	GW0254	1.08275	1408.94	802.358	1482.53	680.173	54.3333	0.00169068	0.0095234
277	XENOS	GW0255	1.08028	1331.41	750.596	1412.65	662.05	55.1667	0.00125096	0.0113878
278	BANQUET	GW0258	0.90115	1316.51	694.905	1394.62	699.711	59	0.000698983	0.0103437
279	CORSAIRE	GW0259	0.857979	1377.68	734.096	1463.4	729.302	59.1667	0.00117914	0.00762044
280	ESTICA	GW0260	0.913525	1393.1	821.024	1457.15	636.13	51	0.00134512	0.00895693
282	SEMPER	GW0262	0.985325	1355.31	827.949	1448.06	620.112	49.1667	0.00114995	0.0113298
283	TOWER	GW0263	0.981381	1396.18	808.792	1472.91	664.115	52.5	0.00133442	0.00956838
284	BATUTA	GW0264	0.981507	1347.24	764.098	1424.95	660.853	54.6667	0.00104393	0.0109429
285	BOGATKA	GW0265	0.972108	1322.63	798.445	1418.1	619.657	50.8333	0.00133555	0.0101989
286	FIGURA	GW0266	1.03795	1337.38	782.424	1432.68	650.257	53.3333	0.0013776	0.0107461
287	FINEZJA	GW0267	1.0233	1375.29	773.403	1472.61	699.211	56.1667	0.00150789	0.00970369
288	FREGATA	GW0268	0.988049	NA	811.445	1529.59	718.145	56.6667	0.00122819	0.00882248
289	IZYDA	GW0269	1.0476	1330.99	749.264	1432.24	682.98	56.1667	0.00118909	0.0103761
290	KOBIERA	GW0270	1.01225	1387.28	830.828	1470.14	639.316	50.6667	0.00147047	0.0103172
291	KOBRA PLUS	GW0271	0.97242	1325.62	770.837	1422.98	652.144	53.6667	0.0012513	0.0103369
292	KORWETA	GW0272	1.00411	1425.51	809.153	1484.6	675.45	53.1667	0.00172554	0.00853591
293	LEGENDA	GW0273	1.15687	1415.84	811.292	1477.63	666.334	53.3333	0.00174667	0.0111105
294	MARKIZA	GW0274	1.01784	1377.59	835.791	1472.61	636.824	49	0.00144784	0.01053
295	MEWA	GW0275	0.980671	1340.59	789.351	1417.28	627.929	51.8333	0.00144538	0.0103037
296	MUZA	GW0276	1.01142	1334.95	779.943	1432.09	652.144	53.5	0.00129913	0.010921
297	NADOBNA	GW0277	1.06165	1336.01	772.049	1429.57	657.517	54	0.00116421	0.0116667
298	NARIDANA	GW0278	0.865251	1359.55	758.478	1438.39	679.915	55.6667	0.0010334	0.00954797
299	NATEJA	GW0279	1.10879	1376.36	789.857	1484.6	694.746	55.3333	0.0018918	0.00916131
300	NUTKA	GW0280	1.05451	1392.9	865.675	1463.4	597.724	45.6667	0.00172946	0.0106923
301	OSTKA STRZELECKA	GW0281	1.025	1403.9	843.836	1477.4	633.568	48.8333	0.00168809	0.00989751
302	RYWALKA	GW0282	0.989472	1423.05	845.05	1493.51	648.465	50.1667	0.00165611	0.00858352
303	RUBENS	GW0283	0.959977	1292.9	780.63	1442.61	661.985	54	0.00126463	0.00980409
304	SATYNA	GW0284	0.953858	1334.14	787.477	1428.32	640.84	52.8333	0.00103402	0.0112189
305	SMUGA	GW0285	1.06084	1315.89	769.249	1437.81	668.566	54.8333	0.00126558	0.0110916
307	TONACJA	GW0287	1.02276	1398.88	856.936	1489.32	632.385	48.6667	0.00158096	0.00948368
308	WYDMA	GW0288	0.935606	1382.7	754.371	1462.77	708.397	57.5	0.00100285	0.010341
309	ZAWISZA	GW0289	0.987758	1411.61	777.858	1480.28	702.425	56.3333	0.00137404	0.00932221
310	ZYTA	GW0290	1.10215	1401.72	829.89	1496.7	666.806	52.5	0.00172149	0.00986252
311	APERITIV	GW0291	0.915047	1324.48	712.011	1412.8	700.79	58.1667	0.00099908	0.00974829
313	LARS	GW0293	0.970671	1386.99	785.357	1466.46	681.099	54.8333	0.00107716	0.0106444
314	MARSHAL	GW0294	0.766419	1434.18	791.323	1438.49	647.168	52	0.000932878	0.00843452
316	SW GNEJS	GW0296	0.832372	1366.47	771.106	1484.6	713.497	57.3333	0.000869618	0.00883956
317	SW HARNESK	GW0297	0.750189	1449.86	766.661	1472.68	706.017	56.5	0.000815349	0.00787393
318	SW HARPUN	GW0298	0.785319	1389.8	741.564	1452.21	710.649	58	0.000801973	0.00845724
319	SW SKOTTE	GW0300	0.794833	1429.52	791.837	1487.67	695.835	55	0.000755188	0.00879791
320	SW HURTIG	GW0299	0.724	1402.02	784.09	1407.56	623.472	51.8333	0.000876206	0.00833258
321	ALCHEMY	GW0301	0.811386	1447.07	844.587	1497.86	653.273	50.1667	0.00114884	0.00778466
322	AMBROSIA	GW0302	0.787092	1405.9	783.599	1428.07	644.473	52.8333	0.000902433	0.00885226
324	BROMPTON	GW0304	0.735745	1405.59	748.323	1424.26	675.937	56.1667	0.000678024	0.00873441
326	CONSORT	GW0306	0.765444	1437.25	786.762	1501.25	714.485	56	0.00104407	0.00676723
327	CORDIALE	GW0307	0.706308	1350.64	742.891	1341.29	598.402	51.8333	0.000705375	0.00866146
328	CPBT W130	GW0308	0.74773	1420.73	786.139	1475.22	689.081	54.5	0.000857668	0.00782107
329	DEBEN	GW0309	0.852032	1416.09	834.844	1482.35	647.511	49.6667	0.00130217	0.00798234
330	DUXFORD	GW0310	0.794488	1408.76	801.161	1422.08	620.915	49.3333	0.000986108	0.00876805
331	EINSTEIN	GW0311	0.77555	1381.71	762.859	1435.49	672.63	54.8333	0.000741999	0.00882453
332	GATSBY	GW0312	0.809181	1417.88	781.058	1468.44	687.381	54.5	0.000949011	0.00846493
333	GLADIATOR	GW0313	0.7399	1377.14	758.913	1404.35	645.432	53.6667	0.000674241	0.00904603
334	GLASGOW	GW0314	0.744397	1368.76	736.187	1422.86	686.668	57	0.000776603	0.00812858
335	GULLIVER	GW0315	0.77198	1394.13	733.422	1466.62	733.203	59.3333	0.00102391	0.00710386
336	HUMBER	GW0316	0.744342	1403.28	736.149	1420.54	684.388	56.8333	0.000790642	0.00845994
337	HYPERION	GW0317	0.753388	1406.86	777.227	1432.22	654.989	53.6667	0.000904427	0.00793692
338	ISTABRAQ	GW0318	0.859534	1409.52	795.061	1475.38	680.317	53.8333	0.00120115	0.00824421
339	LIMERICK	GW0319	0.778504	1394.1	799.116	1428.39	629.277	50.5	0.000829783	0.00896816
340	MALACCA	GW0320	0.748322	1408.36	778.801	1429.32	650.524	53.1667	0.000875315	0.00845385
341	MARKSMAN	GW0321	0.75288	1368.76	737.075	1428.78	691.705	57.3333	0.000732269	0.00851906
342	MASCOT	GW0322	0.826965	1361.21	722.377	1423.73	701.35	58.5	0.000860752	0.00897952
343	MONTY	GW0323	0.741636	1407.3	783.304	1448.95	665.642	53	0.000754214	0.00862959
344	MUSKETEER	GW0324	0.804436	1390.09	752.385	1408.66	656.273	54.5	0.00079936	0.00935102
345	OAKLEY	GW0325	0.74127	1433.14	808.859	1455.43	646.574	51	0.000958964	0.00798135
346	ROBIGUS	GW0326	0.766426	1427.18	816.695	1490.19	673.5	52.3333	0.000847313	0.00828601
349	VELOCITY	GW0330	0.828747	1409.71	792.796	1483.89	691.094	53.6667	0.00097475	0.00892751
352	ZEBEDEE	GW0332	0.766208	1397.85	781.938	1415.39	633.451	52.3333	0.000958428	0.00873619
353	WELFORD	GW0333	0.685298	1413.38	773.928	1410.06	636.128	51.8333	0.000754987	0.00816372
354	SW TATAROS	GW0334	0.871601	1366.98	778.229	1470.25	692.022	55.8333	0.00104302	0.00953232
355	VIVANT	GW0335	0.800917	1428.32	797.364	1477.4	680.039	53.6667	0.000981679	0.00789766
356	APOLLO	GW0336	1.0839	1375.26	791.856	1448	656.147	52.8333	0.00139076	0.011031
357	ARES	GW0337	1.15079	1374.17	802.268	1477.23	674.959	54.1667	0.00176049	0.0106681
358	EXSEPT	GW0341	0.821054	1431.19	801.327	1515.03	713.704	55.1667	0.00107986	0.00763415
359	HANSEAT	GW0342	0.85614	1399.32	758.038	1421.48	663.445	54.6667	0.000816237	0.00990015
362	IBIS	GW0346	1.08345	1357.05	791.84	1466.92	675.077	54.3333	0.0015973	0.0104708
363	KANZLER	GW0347	1.07954	1410.03	817.536	1490.32	672.787	53.1667	0.00159708	0.00972126
364	LYNX	GW0348	0.724019	1438.26	808.204	1415.39	607.186	49	0.00089281	0.00831746
365	MIKON	GW0349	0.974289	1349.03	785.357	1489.59	704.228	56.3333	0.00148008	0.00919815
366	ORESTIS	GW0350	1.00215	1393.12	809.246	1479.87	670.628	53.6667	0.00141855	0.0103302
367	PRINZ	GW0351	0.78566	1427.62	752.813	1477.93	725.116	58.1667	0.000931927	0.00760365
368	RAMIRO	GW0352	1.08714	1307.41	784.653	1414.02	629.363	52	0.00169466	0.0102926
369	RENAN	GW0354	0.946539	1333.67	729.147	1454.84	725.696	59.1667	0.00128454	0.00842324
370	SAVANNAH	GW0355	0.765341	1423.12	791.812	1481.95	690.134	55.1667	0.00110059	0.00701897
371	SLEJPNER	GW0356	0.75414	1433.74	807.244	1505.03	697.783	53.8333	0.000813835	0.00818496
372	SPERBER	GW0357	1.06891	1365.22	806.485	1448.06	641.576	52	0.00144221	0.0108527
373	TRAVIX	GW0358	0.846531	1412.07	781.358	1470.71	689.353	54.3333	0.000982387	0.00826574
374	VISCOUNT CPBT W 136	GW0361	0.719796	1414.66	839.383	1458.53	619.148	48.3333	0.00105509	0.00761866
375	PHILIUS	GW294A	0.921786	1376.69	792.216	1477.67	685.455	55	0.0012167	0.00944813
376	CAESAR	GW0339	1.01885	1358.12	800.332	1462.69	662.36	53.3333	0.00153388	0.00962973
377	HUSSAR	GW0345	0.804515	1389.77	772.065	1477.63	705.561	56.6667	0.0010876	0.00778023
378	URBAN	GW0359	0.958181	1419.95	831.72	1472.04	640.325	49.5	0.00141429	0.00890209
380	MONSUN	GW0366	1.00712	1309.93	714.668	1414.04	699.369	58.8333	0.00122243	0.0100766
381	TAIFUN	GW0367	1.03797	1284.71	745.195	1417.37	672.173	55.8333	0.00129718	0.0102498
382	MARIN	GW0368	0.953085	1330.18	789.109	1411.47	622.359	51.5	0.00122254	0.0103894
383	KWS SCIROCCO LP 509.3.04	GW0369	1.0823	1319.43	746.458	1399.18	652.721	54.6667	0.00130367	0.0116793
384	KWS CHAMSIN LP 779.2.04	GW0370	1.05848	1286.15	728.739	1397.79	669.048	56.1667	0.00104105	0.0118111
385	KWS AURUM LP 819.4.04	GW0371	1.06287	1325.83	807.325	1459.6	652.272	52.5	0.00144438	0.0108379
386	VANEK	GW0372	1.0892	1310.47	708.92	1408.88	699.963	58.5	0.00127176	0.0105809
387	TRAPPE	GW0373	1.0196	1365.16	805.124	1464.4	659.281	52.3333	0.00136405	0.0103855
388	BRYZA	GW0374	1.12848	1309.65	786.483	1414.06	627.574	51.8333	0.0014168	0.0119189
389	H05606	GW0375	0.834353	1283.71	771.809	1387.09	615.282	51.5	0.000869336	0.0103958
